# Deep genetic substructure within bonobos

**DOI:** 10.1101/2024.07.01.601523

**Authors:** Sojung Han, Cesare de Filippo, Genís Parra, Juan Ramon Meneu, Romain Laurent, Peter Frandsen, Christina Hvilsom, Ilan Gronau, Tomas Marques-Bonet, Martin Kuhlwilm, Aida M Andrés

## Abstract

Establishing the genetic and geographic structure of populations is fundamental both to understand their evolutionary past and preserve their future, especially for endangered species. Nevertheless, the patterns of genetic population structure are unknown for most endangered species, including some of our closest living relatives. This is the case of bonobos (*Pan paniscus*) which together with chimpanzees (*Pan troglodytes*) are humans’ closest living relatives. Chimpanzees live across equatorial Africa and are classified into four subspecies (Groves, 2001), with some genetic population substructure even within subspecies. Conversely, bonobos live exclusively in the Democratic Republic of Congo and are considered a homogeneous group with low genetic diversity (Fischer et al. 2011) despite some population structure inferred from mtDNA. Nevertheless, mtDNA aside, their genetic structure remains unknown, hampering our understanding of the species and conservation efforts. Placing bonobos’ genetics in space is however challenging because, being endangered, only non-invasive sampling is possible for wild individuals. Here, we jointly analyse the exomes and mtDNA from 20 wild-born bonobos, the whole-genomes of 10 captive bonobos and the mtDNA of 61 wild individuals. We identify three genetically distinct bonobo groups of inferred Central, Western and Far-Western geographic origin within the bonobo range. We estimate the split time between the central and western populations to ∼145,000 years ago, and genetic differentiation to be in the order of that of the closest chimpanzee subspecies. We identify putative signatures of differential genetic adaptation among populations for genes associated with homeostasis, metabolism and the nervous system. Furthermore, our estimated long-term *N*_*e*_ for Far-West (∼3,000) is among the lowest estimated for any great ape lineage. Our results highlight the need of attention to bonobo substructure, both in terms of research and conservation.

**Highlights:**

– We identified three genetically distinct populations of bonobos, inferred as having Central, Western and Far-Western geographic origin within the species range. The estimated split time is ∼145,000 years ago for the Central and Western populations, and ∼60,000 years ago for the two Western populations.
– The genetic differentiation between the Central and Far-Western bonobo populations is in the order of that between Central and Eastern chimpanzee subspecies, while the genetic differentiation among Western bonobo populations is similar to that among human groups.
– Once substructure is accounted for, we infer a long-term effective population size (*N*_*e*_) of only ∼3,000 for Far-Western bonobos, genetic isolation and inbreeding.
