## Supplementary material for "Deep genetic substructure within bonobos": Table_S2

### Sheet: Significant_regions
Population	Region	P-value
B1	16:23203972-23205588	0.002
B1	6:151270199-151270424	0.002
B1	11:129780333-129782057	0.002
B1	2:190603248-190605994	0.003
B1	22:46835051-46835250	0.004
B1	22:46832057-46835250	0.004
B1	11:130068936-130069795	0.006
B1	2:166021098-166025228	0.007
B1	11:130068077-130068228	0.007
B1	3:111705304-111705939	0.009
B1	22:43567848-43568495	0.009
B1	9:140374712-140374948	0.011
B1	9:140374712-140374948	0.011
B1	16:3297290-3298893	0.012
B1	1:6008177-6008349	0.014
B1	12:4719509-4721864	0.015
B1	8:144697065-144698373	0.015
B1	21:9768715-9769250	0.036
B1	13:26151334-26152934	0.019
B1	8:139263069-139268835	0.019
B1	1:28173733-28176822	0.021
B1	10:90974946-90975689	0.021
B1	3:120833933-120840336	0.022
B1	2:190647326-190647386	0.022
B1	8:3000093-3009061	0.024
B1	17:39019223-39019569	0.024
B1	X:26212133-26236251	0.024
B1	12:1910295-1910827	0.024
B1	10:49791376-49791832	0.015
B1	22:43568495-43568698	0.026
B1	X:15610491-15613166	0.041
B1	6:41613958-41617453	0.027
B1	2:165996101-165997368	0.028
B1	17:72205149-72205384	0.019
B1	4:114199801-114203833	0.029
B1	19:6165801-6166195	0.029
B1	1:230883213-230883534	0.029
B1	2:171702589-171704275	0.029
B1	15:81212608-81213233	0.019
B1	4:10533861-10542157	0.031
B1	11:113815539-113816842	0.032
B1	17:7910913-7911092	0.033
B1	2:136875647-136960051	0.033
B1	13:101710260-101712275	0.033
B1	1:158639515-158641160	0.034
B1	22:37421200-37425420	0.034
B1	X:15596459-15599226	0.034
B1	11:65308903-65309197	0.033
B1	14:68029529-68035715	0.035
B1	8:131896879-131915935	0.035
B1	9:100698763-100700343	0.036
B1	6:159460321-159461869	0.027
B1	16:89789055-89789503	0.029
B1	6:33037285-33037640	0.034
B1	18:3742155-3742416	0.025
B1	2:55771334-55771944	0.039
B1	1:167511612-167515487	0.039
B1	X:9862503-9864491	0.039
B1	16:74919625-74920348	0.04
B1	2:25045302-25046259	0.04
B1	17:72205903-72206155	0.044
B1	X:72674500-72755443	0.04
B1	2:190570038-190571689	0.041
B1	5:35709385-35712849	0.031
B1	15:74642460-74654159	0.041
B1	10:21139450-21139629	0.042
B1	10:30658364-30658543	0.043
B1	4:119944431-119944678	0.043
B1	X:101381616-101381983	0.043
B1	3:74350979-74351998	0.043
B1	14:70530518-70634984	0.043
B1	15:90272235-90272882	0.031
B1	14:22974114-22975571	0.03
B1	15:80473289-80473398	0.045
B1	3:155241878-155267453	0.047
B1	2:112922676-112933408	0.048
B1	X:72989448-73041296	0.034
B1	15:97326855-97327388	0.048
B1	7:30921770-30922444	0.048
B1	X:73040892-73043038	0.047
B1	14:70633691-70712403	0.048
B1	2:25047340-25047533	0.048
B1	6:152647637-152652974	0.049
B1	10:12209975-12211127	0.049
B1	6:159461847-159462494	0.045
B1	20:5919155-5921611	0.05
B1	6:159463050-159463348	0.035
B1	2:190593466-190595176	0.031
B1	15:52668567-52671647	0.044
B1	6:159462348-159463103	0.046
B1	14:77772758-77778245	0.047
B1	22:43575672-43576659	0.044
B1	17:72205236-72205910	0.048
B2	11:7674383-7686785	0.002
B2	X:151130015-151130999	0.026
B2	17:40459574-40460385	0.005
B2	X:11318716-11353977	0.009
B2	17:4445067-4446089	0.045
B2	14:91666204-91671141	0.009
B2	9:140374712-140374948	0.048
B2	9:140374712-140374948	0.048
B2	16:3297290-3298893	0.032
B2	7:44556410-44556806	0.014
B2	1:109295019-109295664	0.015
B2	X:152814886-152815800	0.014
B2	15:90129144-90135453	0.016
B2	6:30043396-30071384	0.019
B2	13:31205134-31211736	0.019
B2	16:89661741-89662897	0.021
B2	1:205836028-205883898	0.021
B2	15:62242680-62242773	0.021
B2	3:149510052-149563808	0.021
B2	10:71632051-71634768	0.022
B2	19:36250669-36250788	0.023
B2	4:107016644-107035262	0.023
B2	19:36250761-36253109	0.023
B2	6:30041359-30043396	0.026
B2	16:1735830-1742032	0.026
B2	11:12284113-12313503	0.043
B2	16:27357727-27363946	0.027
B2	19:55445276-55446031	0.027
B2	15:62265066-62265450	0.028
B2	15:81212608-81213233	0.019
B2	8:131193138-131199416	0.03
B2	17:4445734-4446509	0.042
B2	1:16358974-16359673	0.033
B2	2:167142882-167144900	0.033
B2	19:36234611-36234722	0.033
B2	1:180159804-180163475	0.033
B2	1:67796317-67804478	0.034
B2	3:154145391-154147030	0.034
B2	11:85456604-85456972	0.035
B2	4:101439311-101947019	0.035
B2	11:55926966-55927724	0.036
B2	16:89789055-89789503	0.029
B2	6:33037285-33037640	0.034
B2	4:39082682-39083585	0.038
B2	10:112540547-112540826	0.038
B2	1:180163330-180165742	0.038
B2	4:103446819-103446835	0.038
B2	12:122837279-122838983	0.039
B2	8:27099918-27101184	0.039
B2	6:18258685-18263898	0.039
B2	10:410994-412394	0.04
B2	1:180155326-180158626	0.04
B2	12:64679684-64697403	0.041
B2	4:54440127-54442083	0.042
B2	17:3845969-3846479	0.042
B2	1:236343295-236347253	0.042
B2	17:81042761-81043042	0.043
B2	17:81042761-81043042	0.043
B2	1:209811910-209823478	0.043
B2	1:209823423-209824108	0.043
B2	1:180153340-180155342	0.044
B2	5:151046910-151047018	0.044
B2	2:187519448-187520934	0.044
B2	10:18254423-18266701	0.045
B2	3:186925123-186937933	0.046
B2	11:224263-230394	0.047
B2	13:109617293-109644781	0.047
B2	1:26371029-26371668	0.048
B2	12:120593597-120594322	0.049
B2	1:227081629-227083253	0.05
B2	11:128805644-128806315	0.05
B2	2:190593466-190595176	0.031
B2	4:5624244-5624685	0.045
B2	22:43575672-43576659	0.044
B3	X:151130015-151130999	0.004
B3	17:4445067-4446089	0.009
B3	22:43567848-43568495	0.028
B3	17:72786377-72787193	0.012
B3	12:40757369-40757482	0.014
B3	6:162207083-162394296	0.015
B3	X:152814886-152815800	0.014
B3	6:105629191-105725790	0.018
B3	21:9768715-9769250	0.018
B3	6:84772787-84799237	0.018
B3	19:48517386-48519243	0.019
B3	10:30625858-30628987	0.023
B3	X:105880980-105882672	0.023
B3	X:15612947-15619040	0.024
B3	X:26212133-26236251	0.024
B3	6:84798737-84799386	0.025
B3	1:249143165-249144679	0.025
B3	7:100352919-100355993	0.025
B3	10:49791376-49791832	0.015
B3	11:12284113-12313503	0.026
B3	X:15610491-15613166	0.026
B3	6:110112562-110113636	0.026
B3	17:72205149-72205384	0.019
B3	14:75152370-75158956	0.029
B3	16:17221799-17228631	0.029
B3	3:184966272-184966523	0.03
B3	19:15590311-15636308	0.031
B3	16:27373359-27374655	0.032
B3	16:10788365-10788703	0.032
B3	17:4445734-4446509	0.032
B3	6:20546771-20548644	0.032
B3	14:51038636-51054691	0.034
B3	17:36091546-36091779	0.034
B3	11:65308903-65309197	0.033
B3	6:159460321-159461869	0.027
B3	18:3742155-3742416	0.025
B3	X:71350428-71360131	0.038
B3	7:77089274-77091144	0.038
B3	17:36093729-36093913	0.039
B3	17:72205903-72206155	0.04
B3	5:35709385-35712849	0.031
B3	X:71349618-71350428	0.041
B3	19:48512088-48517386	0.041
B3	3:171904462-171943491	0.042
B3	11:102221837-102233658	0.043
B3	20:870934-896826	0.044
B3	11:126079515-126080978	0.044
B3	X:73042660-73043073	0.044
B3	15:90272235-90272882	0.031
B3	11:62495996-62496404	0.045
B3	11:95504917-95509031	0.045
B3	14:22974114-22975571	0.03
B3	19:4694579-4694861	0.046
B3	4:9922112-9943581	0.046
B3	3:69231761-69236959	0.047
B3	6:39267360-39271779	0.047
B3	2:183843673-183846023	0.047
B3	12:124882623-124885248	0.047
B3	X:72989448-73041296	0.034
B3	19:12395262-12401791	0.048
B3	3:131082022-131082422	0.048
B3	15:76019381-76020003	0.048
B3	1:160801324-160802289	0.048
B3	X:73040892-73043038	0.047
B3	X:74803222-74962508	0.048
B3	X:67991377-68004564	0.049
B3	X:77381302-77387125	0.049
B3	6:159461847-159462494	0.045
B3	6:159463050-159463348	0.035
B3	15:52668567-52671647	0.044
B3	4:5624244-5624685	0.045
B3	6:159462348-159463103	0.046
B3	14:77772758-77778245	0.047
B3	22:43575672-43576659	0.044
B3	17:72205236-72205910	0.048

### Sheet: Results_B1(Far-West)
Position	type	Gene	AminoAcid	SIFT	PolyPhen	ENSEMBL	AA features	FrequenciesB123	minFreqDiff	adjusted_pval	region_pval	SNP_pval
16_23205271_C/T	downstream_gene_variant,intron_variant	SCNN1G		NA	NA	ENSG00000166828		0|1|1	1	0.00157597	0.000525324	7.6165e-20
16_23205271_C/T	downstream_gene_variant,intron_variant	CTC-391G2.1		NA	NA	ENSG00000260741		0|1|1	1	0.00157597	0.000525324	7.6165e-20
16_23205290_G/C	downstream_gene_variant,intron_variant	SCNN1G		NA	NA	ENSG00000166828		1|0|0.17	0.83	0.00157597	0.000525324	9.51748e-16
16_23205290_G/C	downstream_gene_variant,intron_variant	CTC-391G2.1		NA	NA	ENSG00000260741		1|0|0.17	0.83	0.00157597	0.000525324	9.51748e-16
16_23205380_A/G	downstream_gene_variant,intron_variant	SCNN1G		NA	NA	ENSG00000166828		1|0.4|0.12	0.6	0.00157597	0.000525324	5.67926e-10
16_23205380_A/G	downstream_gene_variant,intron_variant	CTC-391G2.1		NA	NA	ENSG00000260741		1|0.4|0.12	0.6	0.00157597	0.000525324	5.67926e-10
16_23205588_C/T	downstream_gene_variant,synonymous_variant	SCNN1G	S	NA	NA	ENSG00000166828	ENST00000300061.2:c.906C>T(p.%3D)	0|0.58|0.8	0.8	0.00157597	0.000525324	6.61523e-09
16_23205588_C/T	downstream_gene_variant,synonymous_variant	CTC-391G2.1	S	NA	NA	ENSG00000260741		0|0.58|0.8	0.8	0.00157597	0.000525324	6.61523e-09
6_151270241_C/T	synonymous_variant	MTHFD1L	I	NA	NA	ENSG00000120254	ENST00000367321.3:c.1698C>T(p.%3D)	1|0|0	1	0.00184643	0.000615477	7.6165e-20
6_151270302_G/A	intron_variant	MTHFD1L		NA	NA	ENSG00000120254		0|0.38|0.83	0.83	0.00184643	0.000615477	3.57396e-07
6_151270424_C/T	intron_variant	MTHFD1L		NA	NA	ENSG00000120254		0.12|1|1	0.88	0.00184643	0.000615477	1.80121e-16
11_129781909_T/C	intron_variant	PRDM10		NA	NA	ENSG00000170325		0.12|0.9|1	0.88	0.00197751	0.00065917	6.5881e-14
11_129781911_C/T	intron_variant	PRDM10		NA	NA	ENSG00000170325		0.12|1|1	0.88	0.00197751	0.00065917	1.80121e-16
11_129782057_G/T	missense_variant,intron_variant	PRDM10	P/T	tolerated_low_confidence,0.57	benign,0	ENSG00000170325	ENSP00000432237.1:p.Pro887Thr;ENSP00000354118.3:p.Pro969Thr;ENSP00000431262.1:p.Pro943Thr;ENSP00000351686.5:p.Pro973Thr;ENSP00000435940.1:p.Pro686Thr;ENSP00000398431.2:p.Pro887Thr	0.86|0|0	0.86	0.00197751	0.00065917	5.07463e-16
2_190603475_T/C	intron_variant,intron_variant,NMD_transcript_variant,intron_variant,non_coding_transcript_variant	ANKAR		NA	NA	ENSG00000151687		0.89|0.08|0.1	0.79	0.00327518	0.00109173	1.75001e-12
2_190605988_A/G	intron_variant,intron_variant,NMD_transcript_variant,intron_variant,non_coding_transcript_variant	ANKAR		NA	NA	ENSG00000151687		0.81|0.1|0.1	0.71	0.00327518	0.00109173	2.25963e-10
2_190605994_A/G	intron_variant,intron_variant,NMD_transcript_variant,intron_variant,non_coding_transcript_variant	ANKAR		NA	NA	ENSG00000151687		0.14|0.83|0.9	0.76	0.00327518	0.00109173	3.15697e-10
22_46832342_G/A	intron_variant	CELSR1		NA	NA	ENSG00000075275		1|0|0	1	0.0041941	0.00139803	7.6165e-20
22_46832349_A/G	intron_variant	CELSR1		NA	NA	ENSG00000075275		0|1|1	1	0.0041941	0.00139803	7.6165e-20
22_46835051_A/G	intron_variant	NA		0.00139803	0.00119402	ENSG00000075275	NA	0|0.83|1	1	0.0041941	0.00358207	9.51748e-16
22_46835118_C/T	synonymous_variant	NA	L	0.00139803	0.00119402	ENSG00000075275	NA	0.94|0|0	0.94	0.0041941	0.00358207	4.16656e-18
22_46835250_G/A	synonymous_variant	NA	N	0.00139803	0.00119402	ENSG00000075275	NA	0|1|1	1	0.0041941	0.00358207	7.6165e-20
11_130068985_C/T	downstream_gene_variant,intron_variant,regulatory_region_variant			NA	NA	-		1|0.33|0	0.67	0.00554023	0.00184674	1.12486e-12
11_130068985_C/T	downstream_gene_variant,intron_variant,regulatory_region_variant	ST14		NA	NA	ENSG00000149418		1|0.33|0	0.67	0.00554023	0.00184674	1.12486e-12
11_130069040_T/C	downstream_gene_variant,intron_variant,regulatory_region_variant			NA	NA	-		0.83|0|0	0.83	0.00554023	0.00184674	1.96634e-15
11_130069040_T/C	downstream_gene_variant,intron_variant,regulatory_region_variant	ST14		NA	NA	ENSG00000149418		0.83|0|0	0.83	0.00554023	0.00184674	1.96634e-15
11_130069795_T/C	downstream_gene_variant,intron_variant	ST14		NA	NA	ENSG00000149418		1|0.5|0.33	0.5	0.00554023	0.00184674	8.2589e-07
2_166021222_A/G	intron_variant	SCN3A		NA	NA	ENSG00000153253		0|1|0.33	1	0.00661329	0.00220443	2.25269e-08
2_166025157_T/C	intron_variant	SCN3A		NA	NA	ENSG00000153253		0.72|0.17|0	0.56	0.00661329	0.00220443	4.81875e-09
2_166025228_G/A	intron_variant	SCN3A		NA	NA	ENSG00000153253		0.72|0.08|0	0.64	0.00661329	0.00220443	9.59194e-11
11_130068107_G/A	downstream_gene_variant,intron_variant,regulatory_region_variant			NA	NA	-		0.07|0.88|0.5	0.8	0.00700575	0.00233525	3.48172e-07
11_130068107_G/A	downstream_gene_variant,intron_variant,regulatory_region_variant	ST14		NA	NA	ENSG00000149418		0.07|0.88|0.5	0.8	0.00700575	0.00233525	3.48172e-07
11_130068126_C/G	downstream_gene_variant,intron_variant,regulatory_region_variant			NA	NA	-		0.93|0.5|0.5	0.43	0.00700575	0.00233525	0.00039921
11_130068126_C/G	downstream_gene_variant,intron_variant,regulatory_region_variant	ST14		NA	NA	ENSG00000149418		0.93|0.5|0.5	0.43	0.00700575	0.00233525	0.00039921
11_130068228_G/A	downstream_gene_variant,synonymous_variant	ST14	T	NA	NA	ENSG00000149418	ENST00000278742.5:c.1485G>A(p.%3D)	0.86|0|0.12	0.73	0.00700575	0.00233525	6.56033e-13
3_111705705_T/C	intron_variant,NMD_transcript_variant,intron_variant,downstream_gene_variant	ABHD10		NA	NA	ENSG00000144827		1|0|0	1	0.00903283	0.00301094	7.6165e-20
3_111705928_A/G	intron_variant,NMD_transcript_variant,intron_variant,downstream_gene_variant	ABHD10		NA	NA	ENSG00000144827		0|0.3|0.3	0.3	0.00903283	0.00301094	0.00407586
3_111705939_G/A	intron_variant,NMD_transcript_variant,intron_variant,downstream_gene_variant	ABHD10		NA	NA	ENSG00000144827		0|0.7|1	1	0.00903283	0.00301094	3.15943e-13
22_43567861_C/T	downstream_gene_variant,upstream_gene_variant,synonymous_variant	TTLL12	T	NA	NA	ENSG00000100304	ENST00000216129.6:c.1539G>A(p.%3D)	0.75|0.5|0	0.25	0.00907946	0.00302649	4.26693e-05
22_43567913_G/A	downstream_gene_variant,upstream_gene_variant,splice_region_variant,intron_variant	TTLL12		NA	NA	ENSG00000100304		0|0.5|1	1	0.00907946	0.00302649	2.7598e-10
22_43568350_G/A	downstream_gene_variant,upstream_gene_variant,intron_variant	TTLL12		NA	NA	ENSG00000100304		0.1|0.75|1	0.9	0.00907946	0.00302649	1.60424e-11
22_43568363_G/A	downstream_gene_variant,upstream_gene_variant,intron_variant	TTLL12		NA	NA	ENSG00000100304		0.83|0.17|0	0.67	0.00907946	0.00302649	1.76193e-11
22_43568495_G/A	downstream_gene_variant,upstream_gene_variant,synonymous_variant	NA	F	0.00302649	0.00852951	ENSG00000100304	NA	0.94|0.42|0.12	0.53	0.00907946	0.0255885	1.94214e-08

### Sheet: Results_B2(West)
Position	type	Gene	AminoAcid	SIFT	PolyPhen	ENSEMBL	AA features	FrequenciesB123	minFreqDiff	adjusted_pval	region_pval	SNP_pval
11_7686783_A/G	downstream_gene_variant,splice_region_variant,intron_variant,non_coding_transcript_exon_variant,non_coding_transcript_variant,splice_region_variant,intron_variant,non_coding_transcript_variant,regulatory_region_variant			NA	NA	-		0|1|0	1	0.00231454	0.000771513	3.54264e-23
11_7686783_A/G	downstream_gene_variant,splice_region_variant,intron_variant,non_coding_transcript_exon_variant,non_coding_transcript_variant,splice_region_variant,intron_variant,non_coding_transcript_variant,regulatory_region_variant	CYB5R2		NA	NA	ENSG00000166394		0|1|0	1	0.00231454	0.000771513	3.54264e-23
11_7686785_G/C	downstream_gene_variant,splice_region_variant,intron_variant,non_coding_transcript_exon_variant,non_coding_transcript_variant,splice_region_variant,intron_variant,non_coding_transcript_variant,regulatory_region_variant			NA	NA	-		0|1|0	1	0.00231454	0.000771513	3.54264e-23
11_7686785_G/C	downstream_gene_variant,splice_region_variant,intron_variant,non_coding_transcript_exon_variant,non_coding_transcript_variant,splice_region_variant,intron_variant,non_coding_transcript_variant,regulatory_region_variant	CYB5R2		NA	NA	ENSG00000166394		0|1|0	1	0.00231454	0.000771513	3.54264e-23
17_40460136_C/G	intron_variant,downstream_gene_variant,intron_variant,non_coding_transcript_variant	STAT5A		NA	NA	ENSG00000126561		1|0.25|1	0.75	0.00472951	0.0015765	1.07866e-15
17_40460385_C/G	intron_variant,downstream_gene_variant,intron_variant,non_coding_transcript_variant,non_coding_transcript_exon_variant,non_coding_transcript_variant	STAT5A		NA	NA	ENSG00000126561		0|1|0	1	0.00472951	0.0015765	3.54264e-23
17_40460385_C/G	intron_variant,downstream_gene_variant,intron_variant,non_coding_transcript_variant,non_coding_transcript_exon_variant,non_coding_transcript_variant	STAT3		NA	NA	ENSG00000168610		0|1|0	1	0.00472951	0.0015765	3.54264e-23
X_11319017_T/C	intron_variant,intron_variant,NMD_transcript_variant,downstream_gene_variant,intron_variant,non_coding_transcript_variant	ARHGAP6		NA	NA	ENSG00000047648		0.12|0.75|0.5	0.25	0.00876524	0.00292175	0.000142415
X_11319017_T/C	intron_variant,intron_variant,NMD_transcript_variant,downstream_gene_variant,intron_variant,non_coding_transcript_variant	AMELX		NA	NA	ENSG00000125363		0.12|0.75|0.5	0.25	0.00876524	0.00292175	0.000142415
X_11353587_C/T	intron_variant,intron_variant,non_coding_transcript_variant,intron_variant,NMD_transcript_variant	ARHGAP6		NA	NA	ENSG00000047648		0|1|0	1	0.00876524	0.00292175	3.54264e-23
X_11353587_C/T	intron_variant,intron_variant,non_coding_transcript_variant,intron_variant,NMD_transcript_variant	AC002366.3		NA	NA	ENSG00000232392		0|1|0	1	0.00876524	0.00292175	3.54264e-23
X_11353977_G/T	intron_variant,intron_variant,non_coding_transcript_variant,intron_variant,NMD_transcript_variant,non_coding_transcript_exon_variant,non_coding_transcript_variant	ARHGAP6		NA	NA	ENSG00000047648		0|0.5|0	0.5	0.00876524	0.00292175	1.04648e-09
X_11353977_G/T	intron_variant,intron_variant,non_coding_transcript_variant,intron_variant,NMD_transcript_variant,non_coding_transcript_exon_variant,non_coding_transcript_variant	AC002366.3		NA	NA	ENSG00000232392		0|0.5|0	0.5	0.00876524	0.00292175	1.04648e-09
14_91670975_G/A	intron_variant,intron_variant,NMD_transcript_variant,intron_variant,non_coding_transcript_variant	C14orf159		NA	NA	ENSG00000133943		1|0|1	1	0.00947691	0.00315897	3.54264e-23
14_91671018_C/T	intron_variant,intron_variant,NMD_transcript_variant,intron_variant,non_coding_transcript_variant	C14orf159		NA	NA	ENSG00000133943		0.12|1|0	0.88	0.00947691	0.00315897	1.95482e-19

### Sheet: Results_B3(Central)
Position	type	Gene	AminoAcid	SIFT	PolyPhen	ENSEMBL	AA features	FrequenciesB123	minFreqDiff	adjusted_pval	region_pval	SNP_pval
X_151130833_G/T	upstream_gene_variant,intron_variant,NMD_transcript_variant,intron_variant,non_coding_transcript_variant,intron_variant	GABRE		NA	NA	ENSG00000102287		0.92|1|0	1	0.00353204	0.00117735	3.67245e-14
X_151130833_G/T	upstream_gene_variant,intron_variant,NMD_transcript_variant,intron_variant,non_coding_transcript_variant,intron_variant	MIR224		NA	NA	ENSG00000207621		0.92|1|0	1	0.00353204	0.00117735	3.67245e-14
X_151130833_G/T	upstream_gene_variant,intron_variant,NMD_transcript_variant,intron_variant,non_coding_transcript_variant,intron_variant	MIR452		NA	NA	ENSG00000207753		0.92|1|0	1	0.00353204	0.00117735	3.67245e-14
X_151130846_G/A	upstream_gene_variant,intron_variant,NMD_transcript_variant,intron_variant,non_coding_transcript_variant,intron_variant	GABRE		NA	NA	ENSG00000102287		0.94|1|0	1	0.00353204	0.00117735	1.02699e-14
X_151130846_G/A	upstream_gene_variant,intron_variant,NMD_transcript_variant,intron_variant,non_coding_transcript_variant,intron_variant	MIR224		NA	NA	ENSG00000207621		0.94|1|0	1	0.00353204	0.00117735	1.02699e-14
X_151130846_G/A	upstream_gene_variant,intron_variant,NMD_transcript_variant,intron_variant,non_coding_transcript_variant,intron_variant	MIR452		NA	NA	ENSG00000207753		0.94|1|0	1	0.00353204	0.00117735	1.02699e-14
X_151130999_C/T	upstream_gene_variant,3_prime_UTR_variant,NMD_transcript_variant,non_coding_transcript_exon_variant,non_coding_transcript_variant,synonymous_variant,5_prime_UTR_variant	GABRE	P	NA	NA	ENSG00000102287	ENST00000370328.3:c.459G>A(p.%3D);ENST00000370325.1:c.459G>A(p.%3D)	0.94|1|0	1	0.00353204	0.00117735	1.02699e-14
X_151130999_C/T	upstream_gene_variant,3_prime_UTR_variant,NMD_transcript_variant,non_coding_transcript_exon_variant,non_coding_transcript_variant,synonymous_variant,5_prime_UTR_variant	MIR224	P	NA	NA	ENSG00000207621		0.94|1|0	1	0.00353204	0.00117735	1.02699e-14
X_151130999_C/T	upstream_gene_variant,3_prime_UTR_variant,NMD_transcript_variant,non_coding_transcript_exon_variant,non_coding_transcript_variant,synonymous_variant,5_prime_UTR_variant	MIR452	P	NA	NA	ENSG00000207753		0.94|1|0	1	0.00353204	0.00117735	1.02699e-14
17_4445734_G/C	downstream_gene_variant,upstream_gene_variant,intron_variant,intron_variant,non_coding_transcript_variant	MYBBP1A		NA	NA	ENSG00000132382		0.2|0|1	0.8	0.00879324	0.00293108	4.06836e-12
17_4445734_G/C	downstream_gene_variant,upstream_gene_variant,intron_variant,intron_variant,non_coding_transcript_variant	SPNS2		NA	NA	ENSG00000183018		0.2|0|1	0.8	0.00879324	0.00293108	4.06836e-12
17_4445777_C/G	downstream_gene_variant,upstream_gene_variant,intron_variant,synonymous_variant,non_coding_transcript_exon_variant,non_coding_transcript_variant	MYBBP1A	P	NA	NA	ENSG00000132382	ENST00000381556.2:c.3069G>C(p.%3D);ENST00000573116.1:c.2827G>C(p.%3D);ENST00000254718.4:c.3069G>C(p.%3D)	0|0|1	1	0.00879324	0.00293108	6.4947e-16
17_4445777_C/G	downstream_gene_variant,upstream_gene_variant,intron_variant,synonymous_variant,non_coding_transcript_exon_variant,non_coding_transcript_variant	SPNS2	P	NA	NA	ENSG00000183018		0|0|1	1	0.00879324	0.00293108	6.4947e-16
17_4446089_G/A	downstream_gene_variant,upstream_gene_variant,intron_variant,intron_variant,non_coding_transcript_variant	MYBBP1A		NA	NA	ENSG00000132382		0.67|0.88|0.17	0.71	0.00879324	0.00293108	9.44841e-06
17_4446089_G/A	downstream_gene_variant,upstream_gene_variant,intron_variant,intron_variant,non_coding_transcript_variant	SPNS2		NA	NA	ENSG00000183018		0.67|0.88|0.17	0.71	0.00879324	0.00293108	9.44841e-06
